# Immunoglobulin switch-like recombination regions implicated in the formation of extrachromosomal circular 45S rDNA involved in the maternal-specific translation system of zebrafish

**DOI:** 10.1101/2020.01.31.928739

**Authors:** Timo M. Breit, Han Rauwerda, Johanna F. B. Pagano, Wim A. Ensink, Ulrike Nehrdich, Herman P. Spaink, Rob J. Dekker

## Abstract

Cellular translation is essential to all life on earth and in recent years we have reported on the discovery of a unique dual translation system in zebrafish. In this system, a maternal-type variant shows absolute expression in eggs and is progressively replaced during embryogenesis by a somatic-type variant. There are several translation system components, all with a non-coding RNA part, that show this dual characteristic: snRNA, snoRNA, rRNA, RNaseP, tRNA, and SRP-RNA.

To produce sufficient ribosomes during oogenesis, zebrafish amplify their 45S locus (18S-5.8S-28S tandem repeat) by means of extrachromosomal circular DNA (eccDNA) organized in extrachromosomal rDNA circles (ERCs). Although this cellular process is discovered quite some time ago, still little is known about the mechanisms involved. Yet, because only the 45S maternal-type (45S-M) rRNA is expressed during oogenesis, the zebrafish genome provides a rare opportunity to compare an ERC 45S locus to a non-ERC 45S locus.

In this study, we analyzed the genomic composition of the 45S-M and 45S-S (somatic-type) loci in combination with ultra-long read Nanopore sequencing of ERCs present in total DNA isolated from zebrafish eggs.

We discovered 45S-M flanking sequences that were absent in the 45S-S locus and showed high homology to immunoglobulin (Ig) switch regions. Also, several other unique G-quadruplex DNA containing regions were found in the 45S-M locus. Some of those auxiliary regions showed different sizes in the sequenced ERCs, although within each ERC they appear to have identical sizes. These results point to a two-step system for ERC synthesis in zebrafish oogenesis: first the 45S-M repeat is excised from the chromosome into an ERC by recombination that uses the flanking Ig switch-like regions, after which the initial ECR is multiplied and extended into many ECRs with a varying number of 45S-M repeats.
