## Supplemental File SF3 for "Immunoglobulin switch-like recombination regions implicated in the formation of extrachromosomal circular 45S rDNA involved in the maternal-specific translation system of zebrafish"

### Sheet: 45S-M
Supplemental File SF3: 45S Repeat regions, genomic elements and genomic location
45S Maternal	45S-M	Relative positions to 5'ETS			Genome position chromosome 4*
name	abbreviation	begin	end	length	begin	end	length
45S-M-Repeat-1
5' upstream region - 5x90 GCA repeat	45S-M-R1_5'-UR-GCA-R	-3680	-3142	538	77556025	77555486	538	3674
5' upstream region - intermediate sequence-1	45S-M-R1_5'-UR-IS-1	-3141	-3058	83	77555487	77555403	83
5' upstream region - Ig switch-like region	45S-M-R1_5'-UR-IgSL-R	-3057	-1951	1106	77555404	77554297	1106
5' upstream region - intermediate sequence-2	45S-M-R1_5'-UR-IS-2	-1950	-1851	99	77554298	77554198	99
5' upstream region - 16x3 ACC repeat	45S-M-R1_5'-UR-ACC-R	-1850	-1802	48	77554199	77554150	48
5' upstream region - 21x72 GGAGG repeat	45S-M-R1_5'-UR-GGAGG-R	-1801	-298	1503	77554151	77552647	1503
5' upstream region - intermediate sequence-3	45S-M-R1_5'-UR-IS-3	-297	0	297	77552648	77552350	297
45S-5' external transcribed spacer	45S-M-R1_5’-ETS	1	761	761	77552351	77551591	761	8039
45S-18S coding sequence	45S-M-R1_18S	762	2700	1939	77551590	77549652	1939
45S-internal transcribed spacer-1	45S-M-R1_ITS-1	2701	3092	392	77549651	77549260	392
45S-5.8S coding sequence	45S-M-R1_5.8S	3093	3250	158	77549259	77549102	158
45S-internal transcribed spacer-2	45S-M-R1_ITS-2	3251	3580	330	77549101	77548772	330
45S-28S coding sequence	45S-M-R1_28S	3581	7850	4270	77548771	77544502	4270
45S-3' external transcribed spacer	45S-M-R1_3’-ETS	7851	7911	61	77544501	77544441	61
45S-inter repeat untranscribed spacer	45S-M-R1-R2_IRUS	7912	8039	128	77544440	77544313	128
45S-M-Repeat-2								11713
5' upstream region - 3x90 CGA repeat	45S-M-R2_5'-UR-GCA-R	8040	8423	384	77544312	77543929	384	3512
5' upstream region - intermediate sequence-1	45S-M-R2_5'-UR-IS-1	8424	8506	83	77543928	77543846	83
5' upstream region - Ig switch-like region	45S-M-R2_5'-UR-IgSL-R	8507	9604	1098	77543845	77542748	1098
5' upstream region - intermediate sequence-2	45S-M-R2_5'-UR-IS-2	9605	9703	99	77542747	77542649	99
5' upstream region - 16x3 ACC repeat	45S-M-R2_5'-UR-ACC-R	9704	9751	48	77542648	77542601	48
5' upstream region - 21x72 GGAGG repeat	45S-M-R2_5'-UR-GGAGG-R	9752	11254	1503	77542600	77541098	1503
5' upstream region - intermediate sequence-3	45S-M-R2_5'-UR-IS-3	11255	11551	297	77541097	77540801	297
45S-5' external transcribed spacer	45S-M-R2_5’-ETS	11552	12312	761	77540800	77540040	761	2470
45S-18S coding sequence (partial)	45S-M-R2_18Sp	12313	14021	1709	77540039	77538331	1709
				17695				5982
*Genome (GRCz11 reference Annotation Release 106) NC_007115.7

### Sheet: 45S-U
45S Unexpressed 1	45S-U1 upstream	Relative positions to 5'ETS			Genome position chromosome 4*				45S-U1-U2	Relative positions to 5'ETS			Genome position chromosome 4*				45S-U-downstream	Relative positions to 5'ETS			Genome position chromosome 4*
name	abbreviation	begin	end	length	begin	end	length		abbreviation	begin	end	length	begin	end	length		abbreviation	begin	end	length	begin	end	length
45S-Repeat
5' upstream region -5'-part	45S-U1-up-R_5'-UR-5'part	-8040	-5229	2811	55768466	55771276	2811	8135	45S-U1-U2-R_5'-UR-5'part	-8466	-5870	2596	55784237	55786832	2596	8561	45S-U2-down-R_5'-UR-5'part	-7934	-5338	2596	55800329	55802924	2596	8029
5' upstream region - intermediate sequence-3a	45S-U1-up-R_5'-UR-IS-3a	-5228	-5006	222	55771277	55771498	222		45S-U1-U2-R_5'-UR-IS-3a	-5869	-5647	222	55786833	55787054	222		45S-U2-down-R_5'-UR-IS-3a	-5337	-5115	222	55802925	55803146	222
5' upstream region - intermediate sequence-a	45S-U1-up-R_5'-UR-IS-a	-5005	-4938	67	55771499	55771565	67		45S-U1-U2-R_5'-UR-IS-a	-5646	-5579	67	55787055	55787121	67		45S-U2-down-R_5'-UR-IS-a	-5114	-5047	67	55803147	55803213	67
5' upstream region - 7x212 TGG repeat	45S-U1-up-R_5'-UR-TGG-R	-4937	-3439	1498	55771566	55773063	1498		45S-U1-U2-R_5'-UR-TGG-R	-5578	-3444	2134	55787122	55789255	2134		45S-U2-down-R_5'-UR-TGG-R	-5046	-3548	1498	55803214	55804711	1498
5' upstream region - intermediate sequence-b	45S-U1-up-R_5'-UR-IS-b	-3438	-3392	46	55773064	55773109	46		45S-U1-U2-R_5'-UR-IS-b	-3443	-3397	46	55789256	55789301	46		45S-U2-down-R_5'-UR-IS-b	-3547	-3461	86	55804712	55804797	86
5' upstream region - 4x78 CCA repeat	45S-U1-up-R_5'-UR-CCA-R	-3391	-3021	370	55773110	55773479	370		45S-U1-U2-R_5'-UR-CCA-R	-3396	-3026	370	55789302	55789671	370		45S-U2-down-R_5'-UR-CCA-R	-3460	-3090	370	55804798	55805167	370
5' upstream region - intermediate sequence-b	45S-U1-up-R_5'-UR-IS-c	-3055	-3021	34	55773480	55773513	34		45S-U1-U2-R_5'-UR-IS-c	-3060	-3026	34	55789672	55789705	34		45S-U2-down-R_5'-UR-IS-c	-3124	-3090	34	55805168	55805201	34
5' upstream region - intermediate sequence-1	45S-U1-up-R_5'-UR-IS-1	-3020	-2939	81	55773514	55773594	81		45S-U1-U2-R_5'-UR-IS-1	-3025	-2939	86	55789706	55789791	86		45S-U2-down-R_5'-UR-IS-1	-3089	-3008	81	55805202	55805282	81
5' upstream region - Ig swith-like region	45S-U1-up-R_5'-UR-IgSL-R	-2938	-216	2722	55773595	55776316	2722		45S-U1-U2-R_5'-UR-IgSL-R	-2938	-216	2722	55789792	55792513	2722		45S-U2-down-R_5'-UR-IgSL-R	-3007	-285	2722	55805283	55808004	2722
5' upstream region - intermediate sequence-c	45S-U1-up-R_5'-UR-IS-c	-285	-216	69	55776317	55776385	69		45S-U1-U2-R_5'-UR-IS-c	-285	-216	69	55792514	55792582	69		45S-U2-down-R_5'-UR-IS-c	-354	-285	69	55808005	55808073	69
5' upstream region - intermediate sequence-3b	45S-U1-up-R_5'-UR-IS-3b	-215	0	215	55776386	55776600	215		45S-U1-U2-R_5'-UR-IS-3b	-215	0	215	55792583	55792797	215		45S-U2-down-R_5'-UR-IS-3b	-284	0	284	55808074	55808357	284
45S-5' external transcribed spacer	45S-U1-up-R_5’-ETS	1	612	612	55776601	55777213	612	7644	45S-U1-U2-R_5’-ETS	1	612	612	55792798	55793410	612	7644		1			55808358
45S-18S coding sequence	45S-U1-up-R_18S	613	2552	1940	55777214	55779153	1940		45S-U1-U2-R_18S	613	2552	1940	55793411	55795350	1940
45S-internal transcribed spacer-1	45S-U1-up-R_ITS-1	2553	3004	452	55779154	55779605	452		45S-U1-U2-R_ITS-1	2553	3004	452	55795351	55795802	452
45S-5.8S coding sequence	45S-U1-up-R_5.8S	3005	3163	159	55779606	55779764	159		45S-U1-U2-R_5.8S	3005	3163	159	55795803	55795961	159
45S-internal transcribed spacer-2	45S-U1-up-R_ITS-2	3164	3508	345	55779765	55780109	345		45S-U1-U2-R_ITS-2	3164	3508	345	55795962	55796306	345
45S-28S coding sequence	45S-U1-up-R_28S	3509	7644	4136	55780110	55784245	4136		45S-U1-U2-R_28S	3509	7644	4136	55796307	55800442	4136
				15779								16205								8029
*Genome (GRCz11 reference Annotation Release 106) NC_007115.7

### Sheet: 45S-S
45S Somatic	45S-S upstream	Relative positions to 5'ETS			Genome position chromosome 5*				45S-S downstream	Relative positions to 5'ETS			Genome position chromosome 5*
name	abbreviation	begin	end	length	begin	end	length		abbreviation	begin	end	length	begin	end	length
45S-Repeat
5' upstream region - 5' part	45S-S-up-R_5'-UR-IS-5'part	-4167	-3676	491	819192	818700	491	4417	45S-S-down-R_5'-UR-IS-5'part	-4167	-3676	491	819770	819278	491	4417
5' upstream region - 7x300 TGGG repeat	45S-S-up-R_5'-UR-TGGG-R	-3675	-1906	1769	818701	816931	1769		45S-S-down-R_5'-UR-TGGG-R	-3675	-1906	1769	819279	817509	1769
5' upstream region - intermediate sequence-x	45S-S-up-R_5'-UR-IS-x-R	-1790	-1537	253	816817	816563	253		45S-S-down-R_5'-UR-IS-x-R	-1790	-1537	253	817395	817141	253
5' upstream region - 8x46 GGG repeat	45S-S-up-R_5'-UR-GGG-R	-1905	-1537	368	816932	816563	368		45S-S-down-R_5'-UR-GGG-R	-1905	-1537	368	817510	817141	368
5' upstream region - intermediate sequence-y	45S-S-up-R_5'-UR-IS-y	-1536	0	1536	816564	815027	1536		45S-S-down-R_5'-UR-IS-y	-1536	0	1536	817142	815605	1536
45S-5' external transcribed spacer	45S-S-up-R_5’-ETS	1	451	451	815028	814578	451	7231		1			815606
45S-18S coding sequence	45S-S-up-R_18S	452	2338	1887	814577	812691	1887
45S-internal transcribed spacer-1	45S-S-up-R_ITS-1	2339	2613	275	812690	812416	275
45S-5.8S coding sequence	45S-S-up-R_5.8S	2614	2772	159	812415	812257	159
45S-internal transcribed spacer-2	45S-S-up-R_ITS-2	2773	3120	348	812256	811909	348
45S-28S coding sequence	45S-S-up-R_28S	3121	7231	4111	811908	807798	4111
				11648								4417
*Genome (GRCz11 reference Annotation Release 106) NC_007116.7
