## Supplemental File SF6 for "Immunoglobulin switch-like recombination regions implicated in the formation of extrachromosomal circular 45S rDNA involved in the maternal-specific translation system of zebrafish"

### Sheet: All reads
Supplemental File SF6: Annotated ultra-long Nanopore reads containing 45S-M ERC circles
read_id	length	direction	5'-UR-IS-1	Ig switch-like-R	5'-UR-IS-2	5'-UR-GGAGG-R	5'-ETS	45S-M	5'-UR-IS-1	Ig switch-like-R	5'-UR-IS-2	5'-UR-GGAGG-R	5'-ETS	45S-M	5'-UR-IS-1	Ig switch-like-R	5'-UR-IS-2	5'-UR-GGAGG-R	5'-ETS	45S-M	5'-UR-IS-1	Ig switch-like-R	5'-UR-IS-2	5'-UR-GGAGG-R	5'-ETS
			startposition	length	startposition	length	startposition	length	startposition	length	startposition	length	startposition	length	startposition	length	startposition	length	startposition	length	startposition	length	startposition	length	startposition
Genome			539	1106	1728	1503	3378	8039	11801	1098	12982	1503	14632
8c84d04e-8f27-4b43-8ca4-c568310da34d	31519	pos	10604	1122	11849	1477	13762	8181	21943	1214	23280	1529	25245		-		-		-		-		-		-
98fea6ad-7872-40b2-9e43-d07918e20948	50267	neg	5215	1130	6464	1478	8378	8169	16547	1108	17774	1474	19684	8160	27844	1134	29097	1474	31007	8191	39198	1237	40435	1463	42334
f43b1757-abd8-4eca-bfab-52116cae5edc	44104	neg	2345	2748	5212	1486	7134	7940	15074	2732	17925	1489	19850	8036	27886	2731	30736	1469	32641	8093	40734	2854	43588		-
6b775572-617e-496d-8159-d646c51e14b1	38920	neg	5389	2712	8220	1471	10127	7984	18111	2704	20934	1489	22859	7844	30703	2732	33554	1482	35472		-		-		-
974a8a2c-c5fc-49bf-9fee-f442664f9ff5	36100	neg	-		1414	1389	3239	7532	10771	2530	13420	1314	15170		-		25482	1504	27422		34653		-		-
a3e2899a-5721-489e-9ae0-42de2a5517dc	32370	pos	4579	2674	7372	1547	9355	8105	17460	2708	20287	1494	22217	8129	30346		-		-		-		-		-
7e98b38a-ba5c-4f8c-b388-4f4550c13f09	31526	pos	6694	1129	7942	1426	9804	7939	17743	1126	18988	1482	20906	7980	28886	1098	30103		-		-		-		-
f697f234-654a-45ac-838c-266479781aa4	28955	neg	1741	1165	3025	1400	4861	8030	12891	1136	14146	1391	15973	8014	23987	1098	25204	1415	27055		-		-		-
220247e7-f499-4035-b39c-454c45d38b2f	26090	neg	1391	3398	4908	1468	6812	7960	14772	3413	18304	1476	20216		-		-		-		-		-		-
707b4773-159d-486b-854f-e5c2ef708746	26005	neg	954	2740	3813	1661	5910	8079	13989	2644	16752	1670	18858		-		-		-		-		-		-
a298e76b-f3bd-427a-bb7a-0a5b77d10d27	25397	neg	186	2745	3050	1497	4983	7909	12892	2754	15765	1452	17653		-		-		-		-		-		-
d549745c-e096-4628-be96-450a4e814621	24985	pos	2206	1105	3430	1473	5339	8286	13625	1096	14840	1478	16754	8192	24946		-		-		-		-		-
e108002a-c246-41ba-b2d6-b5c11d48b98b	23929	neg	6220	2754	9093	1396	10925	7737	18662	2769	21550	1414	23400		-		-		-		-		-		-
50f9f9ce-4bfc-462b-a093-e941756de4b0	23735	pos	5661	2659	8439	2420	11295		-		21983		-		-		-		-		-		-		-
f9b3a027-5d52-4f6e-8fdf-ce194c677488	23362	pos	3022	1200	4341	1664	6441	8179	14620	1221	15960	1672	18068		-		-		-		-		-		-
00e52510-7721-4351-8872-0458c83323b8	23177	pos	7148	1134	8401	1469	10306	8374	18680	1146	19945	1493	21874		-		-		-		-		-		-
9ee9e261-6ed9-4ca9-b981-0c10ea376223	23139	neg	1055	1235	2409	1470	4315	8141	12456	1260	13835	1454	15725		-		-		-		-		-		-
9c1b44ba-d39a-4ad0-8424-9cc3e62470fd	22835	neg	3848	1113	5080	1479	6995	8086	15081	1153	16353	1451	18240		-		-		-		-		-		-
a2e9c0df-e83c-4bc6-a176-0d426044f8ec	22620	neg	2711	2748	5578	1463	7477	8044	15521	2742	18382	1492	20310		-		-		-		-		-		-
8f91ab52-4071-42f7-96c4-fa45469086a5	21363	pos	1738	2657	4514	1507	6457	8005	14462	2635	17216	1503	19155		-		-		-		-		-		-
541a2a82-171b-414d-b9ab-52cb7c3570e4	21271	neg	1456	2755	4330	1463	6229	8013	14242	2700	17061	1479	18976		-		-		-		-		-		-
5c20af0c-9b75-4fce-af7b-05d360d5ff1a	20529	pos	7249	1189	8557	1500	10493	8207	18700	1223	20042		-		-		-		-		-		-		-
1db29ea5-3dbd-448e-8c22-7e46b0fdcfaa	20072	pos	4240	2592	6951	1496	8883	7915	16798	2651	19568		-		-		-		-		-		-		-
f65a7622-d4d5-41ef-a4cb-b61bf7cd826e	19712	neg	1566	1226	2911	1453	4800	8145	12945	1211	14275		-		-		-		-		-		-		-
639b9041-3f90-481d-b0a1-2263c062829d	19698	pos	3344	2680	6143	1498	8077	8049	16126	2609	18854		-		-		-		-		-		-		-
bac9dc7a-2d08-46ac-95cf-545e15a5bc18	19546	pos	1016	2663	3798	1484	5718	8089	13807	2685	16611	1522	18569		-		-		-		-		-		-
b23ba70d-3361-41f0-ad12-9211eebb2cc4	18825	neg	-		6625	1453	8514		16356		-		-		-		-		-		-		-		-
35608346-bada-4ae3-8e60-2c5d2494a7c1	17973	neg	6564	3437	10120	1482	12038		-		-		-		-		-		-		-		-		-
3d77f357-9c10-49c0-9782-5f10800d335e	17842	pos	5687	2685	8491	1519	10446		-		-		-		-		-		-		-		-		-
1763ed5c-cdd1-43b2-acc1-e14197c8dfae	17606	neg	-		-		1	8008	8009	1239	9367	1508	11311		-		-		-		-		-		-
945d157a-d3a8-4eb7-b934-30a1d154aa90	17532	neg	1061	1123	2303	1493	4232	8149	12381	1137	13637	1481	15554		-		-		-		-		-		-
30b78022-748e-4ba8-8722-c724e1a20b02	17352	neg	-		-		7	7910	7917	1160	9196	1418	11050		-		-		-		-		-		-
1056cb2d-484f-46f9-91b7-3c7bd796a5ea	17054	neg	7682	1144	8945	1440	10821		-		-		-		-		-		-		-		-		-
bbd6cfda-c582-450e-8667-c7b9fcb103d3	16675	neg	1052	2726	3897	1476	5809	8033	13842		-		-		-		-		-		-		-		-
8eb3d6c3-ab9c-44be-853e-3df2c89332f5	16613	pos	-		1168	1553	3157	8182	11339	1120	12578	1510	14524		-		-		-		-		-		-
b8250b12-155f-45d1-8009-bd5b66079e9f	16512	pos	4525	2656	7300	1472	9208		-		-		-		-		-		-		-		-		-
bb3c4281-fd49-428a-8871-3e39f70e7379	16482	neg	-		8138	1436	10010		-		-		-		-		-		-		-		-		-
92c29736-2f0a-4c35-ace7-246c9fff5237	16263	pos	628	1050	1797	1618	3851	8110	11961	1090	13170	1640	15246		-		-		-		-		-		-
c99a6deb-faa6-4203-bd28-23c36f0ff195	16116	pos	-		-		749	8291	9040	1149	10308	1480	12224		-		-		-		-		-		-
f5f5f60e-90b0-464a-904a-9644ab01a967	16097	pos	2934	1118	4171	1427	6034	8180	14214	1129	15462		-		-		-		-		-		-		-
4c0a3b43-70fa-4f70-9b79-4704ab3cf80c	16036	pos	3835	1124	5078	1483	6997		-		-		-		-		-		-		-		-		-
4bae0b88-b99a-44ab-bfcb-8d6174c1a8a5	15728	pos	5368	1112	6599	1460	8495		-		-		-		-		-		-		-		-		-
3030623a-8e1f-4b7a-b1e0-6ca5591e7d58	15124	neg	-		-		560	8088	8648	1217	9984	1465	11885		-		-		-		-		-		-
473bdb07-bdbb-4ea4-ab6e-2c63811fba7e	15047	pos	-		8079	1469	9984		-		-		-		-		-		-		-		-		-
2b71f056-2290-41ba-b933-4552ad4d6ad0	14905	neg	3776	1145	5040	1444	6920		-		-		-		-		-		-		-		-		-
2245d158-b11f-4363-bc1b-d66930d43c0a	14899	pos	6472	1104	7695	1442	9573		-		-		-		-		-		-		-		-		-
5386d0ed-65e0-4f47-bba9-c7d4809bc17d	14197	pos	2130	1192	3441	1499	5376	8177	13553		-		-		-		-		-		-		-		-
902afa14-eee0-4093-91d1-d26179f035ad	13831	pos	1388	2616	4123	1498	6057		-		-		-		-		-		-		-		-		-
ebf37ba2-cac5-4a8f-9ac9-62ef7a2d1bb1	13661	neg	834	2722	3675	1501	5612		-		-		-		-		-		-		-		-		-
6ddad15b-3d4e-4c92-bb77-7c7c45cf7051	13661	pos	1847	1126	3092	1473	5001	8320	13321		-		-		-		-		-		-		-		-
16efa7f2-563c-410e-8de6-6e1a03ea4ec8	13030	pos	1658	2658	4435	1533	6404		-		-		-		-		-		-		-		-		-
4b2742fa-1657-454b-928d-2b1e01c46151	12976	neg	2501	2706	5326	1474	7236		-		-		-		-		-		-		-		-		-
ba5c2c1c-79e2-4f4c-8db1-bab0959cb9cd	12946	pos	2987	2655	5761	1523	7720		-		-		-		-		-		-		-		-		-
ea0202c9-f0f0-4208-9d29-8ae42435373b	12881	pos	-		733	1482	2651	7928	10579		-		-		-		-		-		-		-		-
64a2621f-862b-4625-8253-7cab311b1e73	12827	pos	6769	2691	9579	1492	11507		-		-		-		-		-		-		-		-		-
99f24d85-aa99-4afd-b759-07cde06aa645	12776	neg	2245	2759	5123	1455	7014		-		-		-		-		-		-		-		-		-
a14fdb4c-54da-43eb-b02d-a2fe803b4432	12342	pos	1114	2636	3869	1528	5833		-		-		-		-		-		-		-		-		-
0459d995-3d01-4487-9a90-d961b0b5452d	12247	neg	5968	2733	8820	1442	10698		-		-		-		-		-		-		-		-		-
81fe0cc7-9433-4920-a874-8a0cd48361d6	12246	pos	-		-		196	8078	8274	1196	9589	1492	11517		-		-		-		-		-		-
911c2d67-89f0-4361-9a6d-e2ea832522b9	12026	pos	4948	1130	6197	1490	8123		-		-		-		-		-		-		-		-		-
fe88b357-7e74-483a-9dfd-2297a6924283	12007	neg	1678	1138	2935	1495	4866		-		-		-		-		-		-		-		-		-
9ec6bdf3-d605-432d-95b2-38996b26c45e	11988	pos	7201	1115	8435	1528	10399		-		-		-		-		-		-		-		-		-
066de2c1-d26c-4471-b787-7c78450ca500	11770	pos	1231	1192	2542	1531	4509		-		-		-		-		-		-		-		-		-
90bb2087-c707-4ef7-9c79-0e48bba77d29	11492	neg	975	1166	2260	1504	4200		-		-		-		-		-		-		-		-		-
04208597-705e-4672-ab47-6a1afca9a763	11248	neg	-		5896	1455	7787		-		-		-		-		-		-		-		-		-
e18ebd64-5ec6-4b19-9423-8720ee7abc45	11215	neg	-		2194	1403	4033		-		-		-		-		-		-		-		-		-
caee4ce5-e4e6-4bbc-9cd0-ddccd734947f	11183	pos	5334	2953	8406	1522	10364		-		-		-		-		-		-		-		-		-
6c0af9d7-fa0d-40e6-8a35-b5da3a911f65	11070	pos	6155	1049	7323	1505	9264		-		-		-		-		-		-		-		-		-
84c49a63-82d2-49d1-957a-bcfa971c4b4a	10918	pos	3209	1112	4440	1478	6354		-		-		-		-		-		-		-		-		-
5efea731-dd3b-426d-b92c-34f00d50d619	10897	neg	5727	2746	8592	1486	10514		-		-		-		-		-		-		-		-		-
82c41ab1-6edc-4ca5-b60a-e3113ffe34c8	10892	neg	-		416	1481	2333	7908	10241		-		-		-		-		-		-		-		-
ea6dbd1a-817d-43ec-b16b-cf1fb48ef546	10843	pos	848	2614	3581	1498	5515		-		-		-		-		-		-		-		-		-
a1357e7b-91d4-4749-9a33-1f85e99233ea	10350	neg	4951	1120	6190	1446	8072		-		-		-		-		-		-		-		-		-
20732dba-3fce-43e6-89d0-441fdea50a08	10273	neg	4013	2746	6878	1494	8808		-		-		-		-		-		-		-		-		-
f9e7d3b3-648c-4afc-b8ac-5d59341a5650	10250	neg	5040	2717	7876	1494	9806		-		-		-		-		-		-		-		-		-
8d9d63f1-0478-4a60-a922-5c8387b6a3dd	10213	pos	316	1098	1533	1521	3490		-		-		-		-		-		-		-		-		-
cd30a420-a716-41f2-aba4-c597e050c075	10158	neg	2132	1160	3411	1475	5322		-		-		-		-		-		-		-		-		-
94d7384e-b299-4b1d-94a2-c0ffc9d1c697	10133	pos	-		179	1474	2089		-		-		-		-		-		-		-		-		-
b4a587a3-ed3d-43b5-ab0c-5faff77f78f5	10079	pos	3693	2694	6506	1510	8452		-		-		-		-		-		-		-		-		-
725cfa6c-c992-4204-9792-61013336de23	9758	pos	-		2397	1711	4544		-		-		-		-		-		-		-		-		-
ab52d83e-7ebc-495c-9d1b-5758f373ea8e	9535	neg	4353	1135	5607	1488	7531		-		-		-		-		-		-		-		-		-
33675a3e-8640-402f-ba61-4264c10caa32	9463	pos	3268	1091	4478	1464	6378		-		-		-		-		-		-		-		-		-
dba04493-ee70-4d66-ad07-76b89d15c8c8	9382	neg	5346	1141	6606	1440	8482		-		-		-		-		-		-		-		-		-
0c315dfe-3823-424f-8c4c-42ff564c7505	9316	neg	3773	2724	6616	1513	8565		-		-		-		-		-		-		-		-		-
8589b758-2069-47c8-adbd-db71c4a4f549	9072	pos	2501	1113	3733	1528	5697		-		-		-		-		-		-		-		-		-
4a36e99a-d07e-4763-9694-471ab16a150e	9051	pos	1399	1124	2642	1475	4553		-		-		-		-		-		-		-		-		-
5e1af50c-eca8-48b6-949d-6b240ccef46c	8739	pos	826	2689	3634	1520	5590		-		-		-		-		-		-		-		-		-
55dd538c-f7cb-462b-ae53-fe8de13f4b83	8502	pos	2100	2640	4859	1504	6799		-		-		-		-		-		-		-		-		-
ef75b76b-d253-4267-83f0-75c78bac0f75	8467	neg	4343	1137	5599	1411	7446		-		-		-		-		-		-		-		-		-
011451a5-0e4b-44d8-b931-037417eb3b56	8079	neg	615	2755	3489	1467	5392		-		-		-		-		-		-		-		-		-
40975c36-e4ad-4486-9ee5-249e2e9c555d	7726	pos	88	1112	1319	1465	3220		-		-		-		-		-		-		-		-		-
627926d9-a721-43c6-a440-cbe4b5facc2d	7722	pos	1629	2629	4377	1497	6310		-		-		-		-		-		-		-		-		-
7c88501a-ddab-4224-afc2-f858a6b21bda	7679	neg	-		1218	1468	3122		-		-		-		-		-		-		-		-		-
80f7b256-a365-4327-9430-c6642b8b2907	7637	neg	-		1506	1469	3411		-		-		-		-		-		-		-		-		-
61cda657-2319-4090-8390-655e284a80bc	7425	pos	-		374	1506	2316		-		-		-		-		-		-		-		-		-
1f07b1cd-1b3c-407b-aa29-288b90c7142c	7119	neg	811	2737	3667	1486	5589		-		-		-		-		-		-		-		-		-
b3c66e62-3530-4dbb-9db0-9c6f88a67ecb	7106	neg	1081	2725	3925	1486	5847		-		-		-		-		-		-		-		-		-
c9ee1280-f84e-420f-bdfa-402271aee8da	6939	pos	1687	2665	4471	1485	6392		-		-		-		-		-		-		-		-		-
a6bc3d44-de5d-40fd-9e54-d8def7bfdb61	6926	neg	1398	2686	4203	1496	6135		-		-		-		-		-		-		-		-		-
e0e80b8a-b3eb-4e4a-bc84-7a8733e6cd87	6820	neg	1830	1146	3095	1921	5452		-		-		-		-		-		-		-		-		-
d341e073-467b-4010-9562-15276b00a6c5	6807	pos	-		1064	1517	3017		-		-		-		-		-		-		-		-		-
80e870d1-959a-4af8-a332-baa9b54f2a29	6798	pos	2911	1089	4119	1452	6007		-		-		-		-		-		-		-		-		-
a5c700b5-dc84-4b29-85fc-e03e72acccd3	6752	neg	2062	1110	3291	1465	5192		-		-		-		-		-		-		-		-		-
890a7ff6-2520-4def-a3c9-5ca931c66b12	6693	pos	-		525	1493	2454		-		-		-		-		-		-		-		-		-
e93572f3-384d-431c-b3fa-ff97c73f8945	6523	neg	1272	1243	2634	1486	4556		-		-		-		-		-		-		-		-		-
aeb415f8-6e17-45d9-af4e-42e10ca9a78a	6283	neg	2251	1114	3484	1489	5409		-		-		-		-		-		-		-		-		-
a52bf69f-636c-4839-8259-034613d68016	6161	neg	-		2610	1476	4522		-		-		-		-		-		-		-		-		-
5f195bcb-ea03-4c76-82d8-ad8906ef10f5	6154	neg	1696	1162	2977	1422	4835		-		-		-		-		-		-		-		-		-
1f4a0ce5-d9f0-4c21-821b-8ca31625f7e6	5897	pos	-		2764	1477	4677		-		-		-		-		-		-		-		-		-
313a208d-e993-4c32-8cf8-74e39199385c	5863	pos	-		879	1501	2816		-		-		-		-		-		-		-		-		-
2069a4c8-8c1b-4b3d-a4f5-c26ed47992a0	5843	neg	-		3	1464	1903		-		-		-		-		-		-		-		-		-
749c8756-d062-441e-a048-3ab1b25c734c	5166	neg	-		808	1523	2767		-		-		-		-		-		-		-		-		-
3dfd87c7-55cd-48d7-9c80-0f2bae152763	5164	pos	-		220	1500	2156		-		-		-		-		-		-		-		-		-
428ed099-8d51-4271-a48e-3909fc6fa33d	5107	neg	677	1238	2034	1478	3948		-		-		-		-		-		-		-		-		-
5ccf034c-ca51-4807-9630-148deeebd80a	4997	neg	1357	1141	2617	1446	4499		-		-		-		-		-		-		-		-		-
da89b16a-ef58-4d9a-99a9-4eba7935bc06	4831	pos	-		1850	1547	3833		-		-		-		-		-		-		-		-		-
6f5ff8c3-460e-4c5f-a328-9cef26463b7f	4756	neg	1110	1109	2338	1480	4254		-		-		-		-		-		-		-		-		-
e933a225-f18a-468f-893e-12fe7a63db5f	4694	pos	867	1146	2132	1480	4048		-		-		-		-		-		-		-		-		-
ee40c83d-4f5d-4c8f-baf5-2c28ce3fde82	4650	neg	878	1235	2232	1451	4119		-		-		-		-		-		-		-		-		-
c11f3139-e88e-4b0a-9936-bce9d162b3b4	4506	neg	-		323	1423	2182		-		-		-		-		-		-		-		-		-
edc0d54e-c2cf-467e-8aef-9187af45e4e2	4229	neg	-		1580	1490	3506		-		-		-		-		-		-		-		-		-
ab351398-d02a-4875-83a1-22deb1401f5d	4199	pos	-		304	1502	2242		-		-		-		-		-		-		-		-		-
114a475a-2e62-481f-aad0-f7f970da5a47	3631	neg	-		826	1410	2672		-		-		-		-		-		-		-		-		-
502ee1d1-d146-425c-8615-65453e98d33d	3560	neg	-		674	1498	2608		-		-		-		-		-		-		-		-		-
c7205136-c3de-45bc-97dd-b8c0bde9f5b3	3363	pos	-		835	1468	2739		-		-		-		-		-		-		-		-		-
max	50267			3437		2420		8374		3413		1672		8192		2732		1504				2854
min	3363			1049		1389		7532		1090		1314		7844		1098		1415				1237
range	46904			2388		1031		842		2323		358		348		1634		89				1617

### Sheet: Summary
		size of the 45S-M upstream element
	Size range	minimum	maximum	difference	average	%
Ig switch-like region	Genome: ref. & read	1098	1214	116	1135
	Small	1049	1260	211	1147	0.546154
	Intermediate	2530	2953	423	2701	0.430769
	Large	3398	3437	39	3416	0.0230769
21x72bp GGAGG repeat	Genome: ref. & read	1477	1529	52	1503
	Small	1314	1553	239	1477	0.941176
	Intermediate	1618	1711	93	1662	0.0457516
	Large	1921	2420	499	2170.5	0.0130719
